# Molecular Data From Herbarium Specimens Reveal A Potential Extirpation of *Azolla microphylla* From California

**DOI:** 10.64898/2026.10.16.758102

**Authors:** Michael J. Song, Abbey Schedler, Griffin Wagner, Forrest Freund, Isaac L. Maarck, Carrie M. Tribble, Carl J. Rothfels, Pieter Johnson, Jenna T. B. Ekwealor

## Abstract

Previous studies have shown that there may be more species of *Azolla* in California than currently recognized, including a recent introduction of the non-native *Azolla caroliniana*. To better assess the status and species diversity of *Azolla* in California, we sequenced four historical herbarium specimens, some over 100 years old, and increased our sampling of extant populations across seven counties in California. We found that many specimens from California thought to be *Azolla microphylla* are actually *Azolla filiculoides* or members of one of two non-native “*Azolla caroliniana*” clades. We also found that some specimens collected from California from the 1960s through the 1980s fall within an *Azolla microphylla-mexicana* clade. However, there is no evidence of this species from any recent collections even from counties where it was previously found, which points to a potential extirpation of this species from California.
