## Supplementary material for "Molecular Data From Herbarium Specimens Reveal A Potential Extirpation of *Azolla microphylla* From California": Table 1 and 2: Table 1 and 2.xlsx

### Sheet: Table 1
Species (original ID)	Clade ID from this study	Source	Herbarium	Collection or Accession Number	Collection Date	Country, State, County	Location	Latitude	Longitude	Genbank or FERNS* LAB Database Accession
Azolla caroliniana	Azolla caroliniana "big clade"	This study	SFSU	MJS00100	2025-12-04	USA, CA, Alameda		37.67693N	-121.95765W	In Process at NCBI
Azolla caroliniana	Azolla caroliniana "big clade"	This study	SFSU	MJS00101	2025-12-02	USA, CA, Alameda		37.670918N	-121.95627W	In Process at NCBI
Azolla caroliniana	Azolla caroliniana "big clade"	This study	SFSU	MJS00102	2025-12-02	USA, CA, Alameda		37.6613571N	-121.9315W	In Process at NCBI
Azolla filiculoides	Azolla filiculoides	This study	SFSU	MJS00103	2026-06-29	USA, CA, Mono		37.6608353N	-118.82877W	In Process at NCBI
Azolla caroliniana	Azolla caroliniana "big clade"	This study	SFSU	MJS00104	2026-06-23	USA, CA, Alameda		37.57819N	-121.94927W	In Process at NCBI
Azolla caroliniana	Azolla caroliniana "big clade"	This study	SFSU	MJS00106	2026-06-19	USA, CA, Alameda		37.6570588N	-121.94136W	In Process at NCBI
Azolla caroliniana	Azolla caroliniana "big clade"	This study	SFSU	MJS00107	2026-07-12	USA, CA, San Joaquin		38.2227333N	-121.03453W	In Process at NCBI
Azolla caroliniana	Azolla caroliniana "big clade"	This study	SFSU	MJS00108	2026-07-30	USA, CA, Mendocino		38.993205N	-123.06867W	In Process at NCBI
Azolla caroliniana	Azolla caroliniana "big clade"	This study	SFSU	MJS00109	2026-06-02	USA, CA, Alameda		37.636306N	-121.91306W	In Process at NCBI
Azolla caroliniana	Azolla caroliniana "big clade"	This study	SFSU	MJS00110	2026-06-18	USA, CA, Contra Costa		37.9382444N	-122.17017W	In Process at NCBI
Azolla caroliniana	Azolla caroliniana "big clade"	This study	SFSU	MJS00111	2026-07-25	USA, CA, Glenn		39.42727632N	-122.1915873W	In Process at NCBI
Azolla caroliniana	Azolla caroliniana "big clade"	This study	SFSU	MJS00112	2026-06-23	USA, CA, Alameda		37.5898N	-121.94443W	In Process at NCBI
Azolla caroliniana	Azolla caroliniana "big clade"	This study	SFSU	MJS00114	2026-06-10	USA, CA, Alameda		37.65212N	-121.95194W	In Process at NCBI
Azolla caroliniana	Azolla caroliniana "big clade"	This study	SFSU	MJS00115	2026-07-20	USA, CA, Alameda		37.58529N	-121.93563W	In Process at NCBI
Azolla caroliniana	Azolla caroliniana "big clade"	This study	SFSU	MJS00118	2026-07-20	USA, CA, Alameda		37.578186N	-121.93931W	In Process at NCBI
Azolla caroliniana	Azolla caroliniana "big clade"	This study	SFSU	MJS00119	2026-06-16	USA, CA, Contra Costa		37.921472N	-122.22688W	In Process at NCBI
Azolla caroliniana	Azolla caroliniana "big clade"	This study	SFSU	MJS00120	2026-06-18	USA, CA, Contra Costa		37.931326N	-122.16635W	In Process at NCBI
Azolla caroliniana	Azolla caroliniana "big clade"	This study	SFSU	MJS00121	2026-06-17	USA, CA, Contra Costa		37.94566N	-122.13396W	In Process at NCBI
Azolla caroliniana	Azolla caroliniana "big clade"	This study	SFSU	MJS00122	2026-06-23	USA, CA, Alameda		37.578186N	-121.93931W	In Process at NCBI
Azolla caroliniana	Azolla caroliniana "big clade"	This study	SFSU	MJS00123	2026-07-25	USA, CA, Shasta County		40.4678028N	-122.27112W	In Process at NCBI
Azolla caroliniana	Azolla caroliniana "big clade"	This study	SFSU	MJS00124	2026-05-27	USA, CA, Contra Costa		37.95203N	-122.22482W	In Process at NCBI
Azolla microphylla	Azolla microphylla	This study	JEPS	JEPS35135	1928-08-18	USA, Merced	Irrigation canal north of Dos Palos	NA	NA	In Process at NCBI
Azolla microphylla	Azolla filiculoides	This study	JEPS	JEPS59976	1933-10-09	USA, Kern	1 mile north of Joe Walker Mine (S side Basin Creek); Walker Basin	NA	NA	In Process at NCBI
Azolla microphylla	Azolla filiculoides	This study	JEPS	JEPS27903	1966-04-20	USA, Fresno	North bank San Joaquin River at Santa Fe Bridge (ca. 110 yds from bridge)	NA	NA	In Process at NCBI
Azolla microphylla	Failed	This study	JEPS	JEPS59977	1923-10-18	USA, San Francisco	Lake Merced	NA	NA	In Process at NCBI
Azolla filiculoides	Azolla filiculoides	Mezgar et al., 2007	DUKE	R. Loeb Caldenhof s.n.	1982	Brazil	Rolandia/Paran	NA	NA	EF520901, 2112
Azolla filiculoides	Azolla filiculoides	Madeira et al., 2016		ApSA37		South Africa		33.994 S	22.700 E	JX280896
Azolla filiculoides	Azolla filiculoides	Madeira et al., 2016		ApSA31		South Africa		29.806 S	25.495 E	JX280890
Azolla filiculoides	Azolla filiculoides	Madeira et al., 2016		ApSA17		South Africa		27.407 S	26.389 E	JX280884
Azolla filiculoides	Azolla filiculoides	Madeira et al., 2016		ApSA21		South Africa		27.915 S	28.527 E	JX280886
Azolla filiculoides	Azolla filiculoides	Madeira et al., 2016		ApSA26		South Africa		28.282 S	29.115 E	JX280887
Azolla filiculoides	Azolla filiculoides	Madeira et al., 2016		ApSA28		South Africa		27.278 S	27.961 E	JX280888
Azolla filiculoides	Azolla filiculoides	Madeira et al., 2016		ApSA35		South Africa		32.398 S	25.302 E	JX280894
Azolla filiculoides	Azolla filiculoides	Madeira et al., 2016		ApSA32		South Africa		34.034 S	18.525 E	JX280891
Azolla filiculoides	Azolla filiculoides	Madeira et al., 2016		ApSA29		South Africa	Coast	34.066 S	15.475 E	JX280889
Azolla filiculoides	Azolla filiculoides	Madeira et al., 2016		ApSA18		South Africa		29.215 S	27.216 E	JX280885
Azolla filiculoides	Azolla filiculoides	Madeira et al., 2016		ApSA33		South Africa		27.576 S	28.124 E	JX280892
Azolla filiculoides	Azolla filiculoides	Madeira et al., 2016		ApSA36		South Africa		31.704 S	24.691 E	JX280895
Azolla rubra	Azolla rubra	Mezgar et al., 2007		NA		Australia	The University of Melbourne Systematics Garden	NA	NA	EF520905, 3428
Azolla sp. AsEq1	Azolla caroliniana "big clade"	Madeira et al., 2016		AsEq1		Ecuador		0.547 S	78.210 W	JX280878
Azolla caroliniana	Azolla caroliniana "small clade"	Mezgar et al., 2007	DUKE	DUKE389722		USA, Ohio	Antioch College greenhouse	NA	NA	EF520894, 2105
Azolla caroliniana	Azolla caroliniana "small clade"	Madeira et al., 2016		Ap15		China	Suzhou	33.68 N	117.85 E	JN590205
Azolla caroliniana	Azolla caroliniana "small clade"	Madeira et al., 2016		AcUS2		USA, Florida	Davie	26.11 N	80.31 W	JN590206
Azolla caroliniana	Azolla caroliniana "small clade"	Madeira et al., 2016		Ap10		China	Hubei	30.55 N	114.42 E	JN590200
Azolla caroliniana	Azolla caroliniana "small clade"	Madeira et al., 2016		Ap13		China	Sichuan	29.94 N	104.27 E	JN590203
Azolla caroliniana	Azolla caroliniana "small clade"	Madeira et al., 2016		Ap12		China	Hunan	28.20 N	109.65 E	JN590202
Azolla caroliniana	Azolla caroliniana "small clade"	Madeira et al., 2016		Ap11		China	Sichuan	30.43 N	105.59 E	JN590201
Azolla caroliniana	Azolla caroliniana "small clade"	Madeira et al., 2016		Ap14		China	Chongqing	30.21 N	105.76 E	JN590204
Azolla microphylla	Azolla microphylla	Mezgar et al., 2007	DUKE	T. Lumpkin s.n.				NA	NA	EF520904
Azolla mexicana	Azolla microphylla	Mezgar et al., 2007	DUKE	DUKE389721	1974-07-01	USA, CA, Butte	Graylodge State Waterfowl Area	NA	NA	EF520898, 2109
Azolla microphylla	Azolla microphylla	Mezgar et al., 2007	DUKE	DUKE389723	1979-09-01	Paraguay	between Asuncion and the Bolivian border along the Ruta Trans Chaco	NA	NA	EF520896, 2107
Azolla microphylla	Azolla microphylla	Mezgar et al., 2007	DUKE	DUKE389726	1981	Colombia	Leticia	NA	NA	EF520899, 2110
Azolla cristata	Azolla microphylla	Madeira et al., 2016		ApGh2		Ghana		5.596 N	0.188 W	JX280880
Azolla cristata	Azolla microphylla	Madeira et al., 2016		ApGh1		Ghana		5.089 N	2.898 W	JX280879
Azolla microphylla	Azolla microphylla	Mezgar et al., 2007	DUKE	DUKE389727	1988	Paraguay		NA	NA	EF520903, 2114
Azolla cristata	Azolla microphylla	Madeira et al., 2016		ApSA24		South Africa		28.691 S	32.015 E	JX280883
Azolla cristata	Azolla microphylla	Madeira et al., 2016		ApSA16		South Africa		27.92 S	32.49 E	JN590194
Azolla cristata	Azolla microphylla	Madeira et al., 2016		ApSA14		South Africa		27.74 S	32.46 E	JN590192
Azolla cristata	Azolla microphylla	Madeira et al., 2016		ApMz3		Mozambique		26.05 S	32.33 E	JN590177
Azolla cristata	Azolla microphylla	Madeira et al., 2016		ApSA8		South Africa		25.31 S	31.26 E	JN590187
Azolla cristata	Azolla microphylla	Madeira et al., 2016		ApSA15		South Africa		32.97 S	27.93 E	JN590193
Azolla cristata	Azolla microphylla	Madeira et al., 2016		ApSA11		South Africa		23.66 S	30.68 E	JN590190
Azolla cristata	Azolla microphylla	Madeira et al., 2016		ApSA9		South Africa		25.31 S	31.26 E	JN590188
Azolla cristata	Azolla microphylla	Madeira et al., 2016		ApSA4		South Africa		25.47 S	31.16 E	JN590182
Azolla cristata	Azolla microphylla	Madeira et al., 2016		ApMz2		Mozambique		25.40 S	32.81 E	JN590176
Azolla cristata	Azolla microphylla	Madeira et al., 2016		ApSA7		South Africa		25.61 S	31.86 E	JN590186
Azolla cristata	Azolla microphylla	Madeira et al., 2016		ApAf1		South Africa		25.47 S	31.16 E	JN590183
Azolla cristata	Azolla microphylla	Madeira et al., 2016		ApSA3		South Africa		25.45 S	31.06 E	JN590181
Azolla cristata	Azolla microphylla	Madeira et al., 2016		ApMz4		Mozambique		24.41 S	32.88 E	JN590178
Azolla cristata	Azolla microphylla	Madeira et al., 2016		ApSA1		South Africa		25.32 S	31.06 E	JN590179
Azolla cristata	Azolla microphylla	Madeira et al., 2016		ApSA6		South Africa		25.52 S	31.33 E	JN590185
Azolla cristata	Azolla microphylla	Madeira et al., 2016		ApSA2		South Africa		25.38 S	31.07 E	JN590180
Azolla cristata	Azolla microphylla	Madeira et al., 2016		ApMz1		Mozambique		21.54 S	32.95 E	JN590175
Azolla cristata	Azolla microphylla	Madeira et al., 2016		ApSA20		South Africa		28.970 S	31.755 E	JX280881
Azolla cristata	Azolla microphylla	Madeira et al., 2016		ApZ1		Zimbabwe		16.57 S	28.96 E	JN590195
Azolla cristata	Azolla microphylla	Madeira et al., 2016		ApSA10		South Africa		24.99 S	31.59 E	JN590189
Azolla cristata	Azolla microphylla	Madeira et al., 2016		ApSA5		South Africa		25.47 S	31.10 E	JN590184
Azolla cristata	Azolla microphylla	Madeira et al., 2016		ApSA13		South Africa		25.38 S	31.88 E	JN590191
Azolla cristata	Azolla microphylla	Madeira et al., 2016		ApSA23		South Africa		28.686 S	32.019 E	JX280882
Azolla microphylla	Azolla microphylla	Mezgar et al., 2007	DUKE	IRRI4021		Galapagos	Santa Cruz Island	NA	NA	EF520904, 2116
Azolla mexicana	Azolla microphylla	Mezgar et al., 2007	DUKE	DUKE389720	1975-09-01	USA, CA, Sutter	Sutter Basin of Sacramento Valley	NA	NA	EF520897, 2108
Azolla nilotica	Azolla nilotica	Mezgar et al., 2007	DUKE	DUKE389718	1982	Sudan	Kosti	NA	NA	EF520900, 2111
Azolla pinnata	Azolla pinnata	Madeira et al., 2016		ApZa1		Zambia		11.084 S	29.863 E	JX280876
Azolla pinnata	Azolla pinnata	Mezgar et al., 2007	DUKE	DUKE389716	1987-08-01	Maylasia	Bumbong Lima	NA	NA	EF520902, 2113
Azolla pinnata	Azolla pinnata	Mezgar et al., 2007	DUKE	DUKE389725	1979	China	Tancheng district in Shandong province	NA	NA	EF520895, 2106
Azolla pinnata	Azolla pinnata	Madeira et al., 2016		Ap19		Thailand	Chiang Mai	18.88 N	98.86 E	JN590199
Azolla pinnata	Azolla pinnata	Madeira et al., 2016		ApAs1		South Africa		29.45 S	31.24 E	JN590196
Azolla pinnata	Azolla pinnata	Madeira et al., 2016		ApSA12		South Africa		29.80 S	30.51 E	JN590197
Azolla pinnata	Azolla pinnata	Madeira et al., 2016		Ap17		Thailand	Chiang Mai	18.89 N	98.86 E	JN590198
Azolla pinnata	Azolla pinnata	Madeira et al., 2016		ApSA30		South Africa		29.487 S	31.245 E	JX280877
Azolla pinnata	Azolla pinnata	Madeira et al., 2016		ApUS6A		USA, Florida	Palm Beach	26.88 N	80.13 W	JN590215
Azolla pinnata	Azolla pinnata	Madeira et al., 2016		Ap27A		Australia		36.58 S	152.92 E	JN590209
Azolla pinnata	Azolla pinnata	Madeira et al., 2016		Ap1		USA, Florida	Palm Beach	26.90 N	80.14 W	JN590211
Azolla pinnata	Azolla pinnata	Madeira et al., 2016		Ap3		USA, Florida	Davie	26.08 N	80.24 W	JN590213
Azolla pinnata	Azolla pinnata	Madeira et al., 2016		Ap7		Australia	Queensland	27.51 S	153.00 E	JN590207
Azolla pinnata	Azolla pinnata	Madeira et al., 2016		Ap2		USA, Florida	Palm Beach	26.90 N	80.14 W	JN590212
Azolla pinnata	Azolla pinnata	Madeira et al., 2016		Ap8		Australia	Queensland	27.51 S	153.00 E	JN590208
Azolla pinnata	Azolla pinnata	Madeira et al., 2016		Ap27B		Australia		36.58 S	152.92 E	JN590210
Azolla pinnata	Azolla pinnata	Madeira et al., 2016		Ap4		USA, Florida	Davie	26.06 N	80.22 W	JN590214
Azolla filiculoides	Azolla filiculoides	FERNS* LAB		IRRI1007		USA, Nevada	Walka Lake Mineral Co	NA	NA	10546
Azolla filiculoides	Azolla filiculoides	FERNS* LAB		IRRI1010		Peru	Lima, PUFFI	NA	NA	10547
Azolla filiculoides	Azolla filiculoides	FERNS* LAB		IRRI1001				NA	NA	10549
Azolla filiculoides	Azolla filiculoides	FERNS* LAB	UC	UC1730194	1996	USA, CA, Alameda	UC Botanical Garden	NA	NA	62
Azolla filiculoides	Azolla filiculoides	FERNS* LAB		IRRI1536		Bolivia	Titicaca	NA	NA	10550
Azolla caroliniana	Azolla caroliniana "big clade"	FERNS* LAB		IRRI3017		Brazil	Rio Grande Sul	NA	NA	10561
Azolla caroliniana	Azolla caroliniana "big clade"	FERNS* LAB		NA		Ecuador	Lake Mika	NA	NA	10591
Azolla filiculoides	Azolla caroliniana "big clade"	FERNS* LAB		Rothfels 4489		USA, CA, Sutter	Vicinity of Bobelaine Sanctuary. Approx. midway between Sacramento and Yuba City.	NA	NA	10078
Azolla caroliniana	Azolla caroliniana "big clade"	FERNS* LAB		IRRI3004		Uruguay	Treinta y tres	NA	NA	10558
Azolla mexicana	Azolla caroliniana "big clade"	FERNS* LAB		IRRI2009		Brazil	Parana	25.05 S	50.05W	10553
Azolla mexicana	Azolla caroliniana "small clade"	FERNS* LAB		IRRI2021		USA, Florida	Lake Alica	NA	NA	10555
Azolla caroliniana	Azolla caroliniana "small clade"	FERNS* LAB		NA		USA		NA	NA	10589
Azolla caroliniana	Azolla caroliniana "small clade"	FERNS* LAB		IRRI3001		USA	Ohio	NA	NA	10556
Azolla caroliniana	Azolla caroliniana "small clade"	FERNS* LAB		IRRI3002		USA, WI	Madison	NA	NA	10557
Azolla caroliniana	Azolla caroliniana "small clade"	FERNS* LAB		IRRI3507		Suriname	Boxel	NA	NA	10565
Azolla mexicana	Azolla microphylla	FERNS* LAB		Rothfels 4602		Canada	Thompson-Nicola Regional Distric	NA	NA	10285
Azolla filiculoides	Azolla microphylla	FERNS* LAB		IRRI1060		Vietnam		NA	NA	10548
Azolla microphylla	Azolla microphylla	FERNS* LAB		IRRI4028		Philipines		NA	NA	10574
Azolla sp.	Azolla microphylla	FERNS* LAB	DUKE	DUKE389717	1983-02-01	USA, CA, Sacramento	Sherman Island	NA	NA	2115
Azolla microphylla	Azolla microphylla	FERNS* LAB		IRRI4054		Brazil	Baia	NA	NA	10575
Azolla microphylla	Azolla microphylla	FERNS* LAB		IRRI4059		Philipines	Koronadal, South Cotobato	NA	NA	10576
Azolla microphylla	Azolla microphylla	FERNS* LAB		IRRI4027		China	Fuzhou	NA	NA	10573
Azolla microphylla	Azolla microphylla	FERNS* LAB		IRRI4018		Paraguay		NA	NA	10571
Azolla microphylla	Azolla microphylla	FERNS* LAB		IRRI4069		Paraguay	Campo Esperanza	NA	NA	10577
Azolla mexicana	Azolla microphylla	FERNS* LAB		IRRI2012		Colombia	Monteria	NA	NA	10554
Azolla caroliniana	Azolla microphylla	FERNS* LAB		IRRI3016		Brazil	Santa Cateria	NA	NA	10560
Azolla caroliniana	Azolla microphylla	FERNS* LAB FERNS* LAB		IRRI3525		Rwanda	Cyili Rice Res. Centre	NA	NA	10570
Azolla caroliniana	Azolla microphylla	FERNS* LAB		IRRI3011		Brazil	Solimoes R.,San Antonio Lake, Iranduba, Amazonas	NA	NA	10559
Azolla caroliniana	Azolla microphylla	FERNS* LAB		IRRI3506		Brazil	Marajo Island	NA	NA	10564
Azolla caroliniana	Azolla microphylla	FERNS* LAB		IRRI3032		Dominican Republic	Rio Chavon	NA	NA	10563
Azolla microphylla	Azolla microphylla	FERNS* LAB		IRRI4075		Paraguay	Logo Cañada	NA	NA	10578
Azolla mexicana	Azolla microphylla	FERNS* LAB		IRRI2008		Colombia	CIAT, Cali	NA	NA	10552
Azolla caroliniana	Azolla microphylla	FERNS* LAB		IRRI3513		Zimbabwe	Causeway Bot. Garden	NA	NA	10568
Azolla microphylla	Azolla microphylla	FERNS* LAB		IRRI4501		Brazil	Paraiso do Norte	NA	NA	10579
Azolla caroliniana	Azolla microphylla	FERNS* LAB		IRRI3510		Mexico	Tabasco	NA	NA	10566
Azolla caroliniana	Azolla microphylla	FERNS* LAB		IRRI3511		Mexico	Veracruz	NA	NA	10567
Azolla microphylla	Azolla microphylla	FERNS* LAB		IRRI4024		Ecuador	Galapagos	NA	NA	10572
Azolla microphylla	Azolla microphylla	FERNS* LAB		IRRI4504		Ecuador	Galapagos	NA	NA	10580
Azolla caroliniana	Azolla microphylla	FERNS* LAB		IRRI3019		Philipines	Mandangwa, Balingasag, Misamis Orriental	NA	NA	10562
Azolla caroliniana	Azolla microphylla	FERNS* LAB		IRRI3522		Guyane	Burma	NA	NA	10569
Azolla microphylla	Azolla microphylla	FERNS* LAB		IRRI4507		Guyane	Corriverton	NA	NA	10581
Azolla mexicana	Azolla microphylla	FERNS* LAB		IRRI2003		Guyane	Guyane	NA	NA	10551
Azolla nilotica	Azolla nilotica	FERNS* LAB		IRRI5001		Sudan	Kosti	NA	NA	10582
Azolla nilotica	Azolla nilotica	FERNS* LAB		IRRI5501		Burundi	Bujumbura	NA	NA	10583
Azolla pinnata	Azolla pinnata	FERNS* LAB		IRRI0103		Thailand	Bangkok	NA	NA	10587
Azolla pinnata	Azolla pinnata	FERNS* LAB		IRRI0070		Taiwan	Dan-shui	NA	NA	10588
Azolla pinnata	Azolla pinnata	FERNS* LAB		IRRI7001		Australia	Kakadu Northern Park Northern Territory	NA	NA	10584
Azolla pinnata	Azolla pinnata	FERNS* LAB		IRRI7546		Madagascar	Antsahavory	NA	NA	10586
Azolla pinnata	Azolla pinnata	FERNS* LAB		IRRI7017		Philippines	Iwahig, Palawan	NA	NA	10585

### Sheet: Table 2
Taxon	Habitat	Sunward color	Leaf edge	Leaf fringe	General shape	Tip shape	Papillae	Leaf abaxial surface	Leaf density	Branching	Root hairs	Root sheath
A. caroliniana “big clade”	Aquatic, some terrestrial	Most moderate to light green when young, turning blue-green with age. Some individuals reddening with age, beginning at the tips of the leaves	Most serrulate, with some becoming sub-serrate at base of blade	Typically 3-4 cells near base, 2-3 cells near apex.	Asymetric ovate with tip pointing towards shoot apex	Obtuse to truncate	Variable. Inconspicuous to absent in some, one or two cells, ovate in profile, near leaf base. For two cells, cell at base broad, appearing to be a pedastal for the second, ovate, apical cell.	Warty	Moderate in aquatic individuals, high in terrestrial individuals	Alternate, sub-dichotomous	Present	Present
A. filiculoides	Aquatic, some terrestrial	Most moderate to light green when young, turning blue-green with age. Some individuals reddening with age, beginning at the tips of the leaves	Serrulate, with some serrulate on distal edge and serrate on proximal edge	Typically 4 cells near base, 3 cells near apex. Obvious	Asymetric ovate-to-lanceolate	Obtuse, sub-accute	Conspicuous, single cell, covering most of the leaf's surface	Warty	Moderate near tip, low further down the branch	Alternate	Some absent, some present	Some absent, some present
A. caroliniana “small clade”	Aquatic, some terrestrial	Young leaves bright green, shifting to blue-green, with oldest leaves then red/brown. Red appears at leaf tip as base changes to blue-green	Serrulate near leaf apex, serrate near base	2-3 cells near base, 1-3 cell near apex	Asymetric ovate-to-lanceolate	Obtuse, sub-accute	Conspicuous, covering raised portion of the leaf. Most likely single cell.	Warty	Moderate	Alternate, sub-dichotomous	Present	Present
